# A Collaborative DNA Barcode Library for the Diptera of Churchill, Canada: Exploration of Biodiversity and Biogeography

**DOI:** 10.1101/2024.03.27.586819

**Authors:** S.E. Majoros, T.A. Elliott, J. Wang, V. Levesque-Beaudin, C.J. Borkent, F. Brodo, S.E. Brooks, S. Boucher, J.M. Cumming, D.C. Currie, T. Ekrem, P.D.N. Hebert, J. Savage, P. Schaefer, B.J. Sinclair, J.H. Skevington, A.M. Solecki, E. Stur, T.A. Wheeler, T.S. Woodcock, A. D. Young, C. Young, S.J. Adamowicz

**Affiliations:** Department of Integrative Biology, University of Guelph, Guelph, Ontario, Canada; China Agricultural University, Beijing, China; Centre for Biodiversity Genomics, University of Guelph, Guelph, Ontario, Canada; Biological Control Program and California State Collection of Arthropods, California Department of Food and Agriculture, Sacramento, California, USA; Canadian Museum of Nature, Ottawa, Ontario, Canada; Agriculture and Agri-Food Canada, Ottawa, Ontario, Canada; McGill University, Ste-Anne-de-Bellevue, Quebec, Canada; Royal Ontario Museum, Toronto, Ontario, Canada; University of Toronto, Ontario, Canada; Department of Natural History, NTNU University Museum, Norwegian University of Science and Technology, Trondheim, Norway; Bishop University, Sherbrooke, Quebec, Canada; Canadian Food Inspection Agency, Ottawa, Ontario, Canada; Carleton University, Ottawa, Ontario, Canada; Carnegie Museum of Natural History, Pittsburgh, Pennsylvania, USA

**Keywords:** Subarctic, Cytochrome c oxidase subunit 1 (CO1), Boreal habitats, Biodiversity

## Abstract

Churchill, Manitoba, Canada is a diverse subarctic region that has been the focus of DNA barcoding efforts and research for decades. Despite this effort, there are still taxa in this region that are underrepresented in public databases, particularly hyper diverse insect groups. We present a collaborative large-scale DNA barcode reference library for Diptera based on molecular data and expert taxonomic identification, and we explore habitat occupancy, biogeographic patterns, and molecular evolution. The reference library contains 16786 specimens sampled around Churchill from 2005 to 2011. Selected specimens were identified by morphological means, sequenced for the animal barcode marker, and sorted into 2225 Molecular Operational Taxonomic Units (using Barcode Index Numbers: BINs) representing 68 families and 1216 named species. Eighty-five species shared a BIN with another species, 143 species were split across several BINs, and 990 species were assigned to a unique BIN, including 129 BINs new to the Barcode of Life Data System. The intraspecific and nearest neighbour distances varied across families, but most species can be easily distinguished from their nearest neighbours. By combining molecular data with taxonomic expertise, the barcode library provides species-level information for 12608 specimens, supplying future researchers with detailed taxonomic information and the opportunity to perform barcode-based specimen identifications for large-scale studies through sequence matching. Comparison of the Diptera composition of Churchill to other subarctic regions reflected likely postglacial colonization northwards as well as a Beringian and circumpolar component. This study also provides an initial investigation of molecular evolution in the best-represented species and finds variability in the rate of molecular evolution, opening intriguing avenues for further investigation. This study provides a publicly available, detailed reference library for use in future research, as well as new insights into the current diversity and taxonomic composition of Diptera present among the diverse habitats of Churchill.
