## Supplementary material for "A Collaborative DNA Barcode Library for the Diptera of Churchill, Canada: Exploration of Biodiversity and Biogeography": The primers used for the amplification of the DNA barcode region of COI are included in Supplementary File 2.

Primer Set	Primer Name	Primer Sequence	Primer Source
1	LCO1490_t1	TGTAAAACGACGGCCAGTGGTCAACAAATCATAAAGATATTGG	Folmer et al. (1994), Messing (1983)
1	HCO2198_t1	CAGGAAACAGCTATGACTAAACTTCAGGGTGACCAAAAAATCA	Folmer et al. (1994), Messing (1983)
2	LepF1	ATTCAACCAATCATAAAGATATTGG	Hebert et al. (2004)
2	LepR1	TAAACTTCTGGATGTCCAAAAAATCA	Hebert et al. (2004)
3	RonM_t1	TGTAAAACGACGGCCAGTGGMGCMCCMGATATRGCATTCCC	Folmer et al. (1994), Messing (1983)
3	HCO2198_t1	CAGGAAACAGCTATGACTAAACTTCAGGGTGACCAAAAAATCA	Folmer et al. (1994), Messing (1983)
4	LCO1490_t1	TGTAAAACGACGGCCAGTGGTCAACAAATCATAAAGATATTGG	Folmer et al. (1994), Messing (1983)
4	MLepR1	CCTGTTCCAGCTCCATTTTC	Hajibabaei et al. (2006)
5	MlepF1	GCTTTCCCACGAATAAATAATA	Hajibabaei et al. (2006)
5	HCO2198_t1	CAGGAAACAGCTATGACTAAACTTCAGGGTGACCAAAAAATCA	Folmer et al. (1994), Messing (1983)
