## Supplementary material for "A Collaborative DNA Barcode Library for the Diptera of Churchill, Canada: Exploration of Biodiversity and Biogeography": A table containing the specimen count/site along with their respective EOSD classification is included in Supplementary File 5.

Lat	Lon	Site_classification	specimen_count
57.5758	-93.8702	Water	3
57.613	-93.9635	Shrubland	1
58.1248	-92.953	Wetland	1
58.127	-92.865	Bryoids	20
58.128	-92.861	Exposed	14
58.128	-92.856	Water	3
58.129	-92.865	Bryoids	2
58.13	-92.9	Wetland	1
58.372	-93.495	Wetland	1
58.617	-94.217	Coniferous	4
58.617	-93.821	Wetland	45
58.617	-93.814	Wetland	2
58.617	-93.812	Wetland	102
58.617	-93.783	Wetland	10
58.6173	-93.8123	Wetland	428
58.6177	-93.8104	Exposed	1
58.618	-94.811	Wetland	1
58.618	-93.829	Wetland	30
58.618	-93.81	Exposed	19
58.618	-93.807	Wetland	16
58.6186	-93.8288	Wetland	4
58.619	-93.842	Wetland	7
58.619	-93.829	Wetland	118
58.619	-93.828	Water	107
58.619	-93.825	Wetland	10
58.62	-93.82	Wetland	1
58.62	-93.78	Wetland	46
58.6208	-93.8309	Water	39
58.621	-93.835	Wetland	7
58.621	-93.834	Wetland	22
58.621	-93.801	Wetland	7
58.624	-94.224	Coniferous	12
58.625	-94.232	Water	3
58.625	-93.818	Water	8
58.6258	-94.2294	Exposed	63
58.626	-94.23	Exposed	115
58.626	-94.229	Exposed	25
58.626	-94.228	Exposed	74
58.629	-93.798	Water	59
58.6298	-93.7982	Water	5
58.63	-93.819	Exposed	710
58.63	-93.798	Water	8
58.63	-93.797	Wetland	6
58.6301	-93.7979	Water	7
58.6309	-93.796	Wetland	550
58.631	-93.796	Wetland	260
58.632	-93.789	Wetland	70
58.632	-93.788	Wetland	2
58.632	-93.786	Wetland	72
58.633	-93.788	Wetland	4
58.633	-93.787	Water	286
58.6332	-93.7871	Water	966
58.634	-93.799	Water	2
58.634	-93.786	Wetland	2
58.649	-94.193	Water	175
58.6495	-94.1879	Exposed	1
58.654	-93.829	Exposed	4
58.657	-93.224	Bryoids	3
58.66	-94.165	Wetland	2
58.66	-93.83	Wetland	7
58.661	-94.166	Wetland	3
58.661	-94.165	Exposed	32
58.661	-93.832	Wetland	165
58.661	-93.191	Bryoids	21
58.662	-94.165	Water	323
58.662	-93.191	Bryoids	6
58.662	-93.189	Bryoids	31
58.663	-94.168	Water	1
58.663	-94.167	Water	8
58.663	-93.191	Bryoids	8
58.6631	-94.1662	Water	38
58.665	-94.16	Exposed	1
58.6716	-93.8396	Exposed	3
58.673	-94.159	Exposed	3
58.674	-93.191	Bryoids	1
58.675	-94.167	Water	55
58.676	-94.168	Bryoids	21
58.676	-94.167	Water	2
58.676	-94.144	Coniferous	321
58.6761	-94.1442	Coniferous	221
58.677	-94.145	Coniferous	47
58.6773	-94.145	Coniferous	1
58.69	-93.85	Exposed	6
58.7	-94.05	Water	140
58.704	-94.054	Water	16
58.704	-94.052	Water	322
58.7045	-94.0525	Water	962
58.7047	-94.0519	Water	105
58.705	-94.054	Water	49
58.705	-94.053	Water	40
58.705	-94.052	Water	66
58.71	-94.05	Water	25
58.721	-93.772	Water	15
58.722	-93.807	Wetland	6
58.725	-93.84	Wetland	5
58.725	-93.464	Wetland	11
58.728	-93.792	Water	50
58.729	-93.815	Wetland	31
58.7292	-93.7942	Water	17
58.7299	-93.7805	Coniferous	20
58.73	-93.82	Wetland	7
58.73	-93.781	Wetland	11
58.73	-93.78	Coniferous	33
58.73	-93.779	Coniferous	2
58.7305	-93.7801	Coniferous	1
58.7306	-93.7804	Wetland	1528
58.731	-93.782	Bryoids	3
58.731	-93.78	Water	816
58.733	-94.114	Exposed	1
58.733	-94.1	Exposed	6
58.7336	-94.1113	Coniferous	22
58.7338	-94.124	Exposed	13
58.734	-94.124	Exposed	1
58.734	-94.112	Wetland	151
58.734	-94.109	Exposed	9
58.734	-94.108	Exposed	16
58.734	-93.109	Water	1
58.737	-93.823	Exposed	2
58.737	-93.819	Exposed	61
58.7376	-93.8191	Exposed	20
58.738	-94.114	Wetland	1
58.738	-93.819	Exposed	275
58.739	-94.065	Coniferous	15
58.74	-93.82	Exposed	1252
58.741	-93.823	Wetland	58
58.7415	-93.8237	Water	1
58.7415	-93.8236	Water	9
58.742	-94.135	Bryoids	11
58.742	-93.88	Wetland	1
58.742	-93.824	Water	5
58.7439	-93.8849	Exposed	5
58.744	-94.141	Wetland	78
58.7459	-93.895	Wetland	5
58.746	-94.135	Exposed	140
58.746	-94.134	Wetland	386
58.746	-94.113	Water	12
58.747	-94.134	Wetland	77
58.7477	-93.9005	Exposed	5
58.748	-94.108	Water	30
58.75	-94.13	Wetland	1
58.75	-94.11	Water	5
58.75	-93.9	Wetland	47
58.7502	-94.1251	Exposed	3
58.752	-93.917	Exposed	61
58.752	-93.916	Wetland	2
58.752	-93.91	Wetland	22
58.7522	-93.91	Exposed	1
58.7536	-94.9128	Bryoids	1
58.754	-93.998	Wetland	130
58.754	-93.997	Wetland	255
58.754	-93.949	Wetland	124
58.754	-93.914	Wetland	9
58.7541	-93.9974	Wetland	1097
58.7543	-93.9968	Wetland	413
58.7546	-93.9985	Bryoids	1
58.755	-93.998	Exposed	69
58.755	-93.996	Exposed	2
58.755	-93.915	Wetland	9
58.755	-93.914	Water	24
58.756	-94.088	Coniferous	5
58.756	-93.913	Bryoids	2
58.7565	-94.0007	Exposed	20
58.7568	-94.0317	Exposed	104
58.757	-94.074	Exposed	1
58.757	-94.033	Coniferous	8
58.757	-94.032	Wetland	1
58.757	-93.984	Water	13
58.757	-93.901	Wetland	1
58.7574	-93.9009	Wetland	13
58.7576	-94.1518	Bryoids	11
58.758	-94.148	Exposed	29
58.758	-93.941	Exposed	7
58.759	-94.032	Exposed	1
58.759	-93.989	Wetland	5
58.759	-93.967	Exposed	33
58.759	-93.952	Exposed	103
58.76	-94.086	Water	11
58.76	-94	Coniferous	2
58.76	-93.952	Exposed	3
58.76	-93.95	Exposed	1
58.7602	-93.9524	Exposed	1
58.7605	-93.9523	Wetland	3
58.761	-94.144	Wetland	1
58.761	-94.086	Exposed	1
58.761	-94.027	Exposed	1
58.761	-93.932	Wetland	21
58.761	-93.907	Wetland	4
58.7612	-94.1442	Wetland	56
58.7613	-94.0268	Exposed	3
58.7616	-93.9276	Wetland	9
58.762	-93.898	Exposed	28
58.763	-94.087	Exposed	2
58.763	-93.885	Water	2
58.763	-93.868	Bryoids	13
58.763	-93.867	Bryoids	20
58.763	-93.854	Water	4
58.7639	-94.1012	Exposed	14
58.764	-94.087	Water	5
58.764	-94.019	Water	15
58.764	-93.939	Wetland	38
58.764	-93.868	Wetland	10
58.7648	-94.1255	Wetland	10
58.765	-93.998	Bryoids	1
58.765	-93.997	Exposed	86
58.765	-93.984	Wetland	4
58.765	-93.932	Exposed	1
58.765	-93.868	Wetland	21
58.766	-93.869	Exposed	16
58.766	-93.868	Exposed	29
58.767	-94.183	Water	1
58.767	-94.113	Exposed	3
58.767	-94.019	Water	3
58.767	-93.867	Exposed	3
58.767	-93.833	Wetland	2
58.7673	-94.1134	Exposed	80
58.768	-94.156	Exposed	1
58.769	-94.162	Wetland	45
58.769	-94.16	Exposed	46
58.769	-93.929	Water	144
58.769	-93.891	Water	32
58.769	-93.867	Water	3
58.769	-93.862	Water	53
58.77	-93.93	Water	1
58.77	-93.859	Water	2
58.77	-93.858	Exposed	14
58.77	-93.857	Exposed	6
58.77	-93.856	Wetland	9
58.77	-93.855	Wetland	2
58.77	-93.847	Wetland	21
58.77	-93.844	Wetland	3
58.77	-93.843	Wetland	8
58.77	-93.842	Exposed	1
58.7709	-93.842	Exposed	1
58.771	-93.858	Water	4
58.771	-93.856	Water	6
58.771	-93.853	Exposed	26
58.771	-93.851	Exposed	98
58.771	-93.85	Exposed	3
58.771	-93.844	Exposed	1
58.771	-93.843	Exposed	23
58.7715	-93.8431	Water	1
58.7717	-94.1828	Exposed	7
58.772	-93.845	Water	6
58.772	-93.844	Exposed	3
58.772	-93.843	Exposed	29
58.773	-93.839	Water	19
58.776	-94.188	Water	5
58.776	-94.187	Exposed	28
58.776	-93.736	Water	10
58.776	-93.735	Wetland	1
58.776	-93.733	Exposed	1
58.777	-93.736	Wetland	5
58.779	-94.195	Exposed	6
58.78	-94.19	Bryoids	2
58.78	-94.186	Wetland	10
58.781	-94.197	Exposed	1
58.785	-94.201	Exposed	9
58.786	-94.202	Wetland	8
58.787	-94.198	Exposed	8
58.788	-94.203	Exposed	1
58.788	-94.202	Exposed	14
58.791	-93.751	Exposed	6
58.792	-93.751	Bryoids	10
58.796	-94.214	Wetland	1
58.796	-94.213	Wetland	6
58.796	-94.204	Water	17
58.797	-94.21	Bryoids	10
